# Accounting for imperfect detection in species with sessile life cycle stages: a case study of bumble bee colonies

**DOI:** 10.1101/518407

**Authors:** David T. Iles, Genevieve Pugesek, Natalie Z. Kerr, Nicholas N. Dorian, Elizabeth E. Crone

## Abstract

1. For bumble bees, colonies (not individual workers) are the functional unit of the population. Estimates of colony density are thus critical for understanding population distribution and trends of this important pollinator group. Yet, surveys of bumble bee colonies and other taxa with sessile life cycle states rarely account for imperfect detection.
2. Here we demonstrate the use of mark-recapture methods to estimate the density of bumble bee colonies across the landscape using standardized survey protocols.
3. We found that the probability of detecting colonies in standardized surveys varied considerably across space, through time, and among colonies.
4. Using simulations, we also show that imperfect detection can obscure true variation in density among plots, or generate spurious variation in counts even when all plots have the same density. In both cases, we show that mark-recapture can be used to generate unbiased estimates of density, with relatively low search effort compared to conventional survey methods for bumble bee colonies.
5. Our study illustrates the advantages of mark-recapture for optimizing survey protocols for species with cryptic and sessile life cycle stages, which will be a valuable tool in ongoing studies of pollinator nesting ecology.
