## Supplementary material for "Accounting for imperfect detection in species with sessile life cycle stages: a case study of bumble bee colonies": ESM_4.csv

Date	Calendar	Start Time	Person Hours	Searcher(s)	Searcher IDs	Notes	Hive1_no_tag	Bombus471	Bombus187	Bombus185	Bombus188	Bombus306	Bombus301	Bombus303	Bombus302	Bombus304
7/11/2017	192	10:00 AM	4	5	JP NK EC DI MS	This "visit" was comprised of multiple initial searches	1	1	1	1	1	1	0	0	0	0
7/17/2017	198	11:30 AM	2	1	ND	Searched simultaneously with EC	0	0	0	0	0	0	0	0	0	0
7/17/2017	198	11:30 AM	2	1	EC	Searched simultaneously with ND	0	0	1	0	0	0	0	0	0	0
7/21/2017	202	6:00 AM	4	1	DI	Searched somewhat simultaneously with ND and NK	0	1	1	1	0	0	0	0	0	0
7/21/2017	202	7:00 AM	2	1	ND	Searched simultaneously with NK	1	0	0	0	1	0	1	1	1	1
7/21/2017	202	7:00 AM	2	1	NK	Searched simultaneously with ND	1	0	0	0	0	1	1	0	0	0
7/26/2017	207	7:30 AM	2	1	DI	Searched simultaneously with MM and EW	0	0	1	0	1	1	0	0	1	1
7/26/2017	207	7:30 AM	2	1	EW	Searched simultaneously with MM and DI	0	0	0	1	0	1	0	0	1	1
7/26/2017	207	7:30 AM	2	1	MM	Searched simultaneously with EW and DI	0	0	0	0	1	0	0	0	1	0
8/9/2017	221	7:30 AM	2	1	ND		0	0	1	0	0	0	1	1	1	1
8/17/2017	229	8:00 AM	2	1	MM		0	1	1	0	0	0	1	0	1	1
