## Supplementary material for "Accounting for imperfect detection in species with sessile life cycle stages: a case study of bumble bee colonies": ESM_5.csv

Date	Calendar	Start Time	Person Hours	Searcher(s)	Searcher IDs	Notes	Dave1_no_tag	Bombus459	Bombus492	Bombus490	Bombus432
7/18/2017	199	7:00 AM	2	1	DI		1	0	0	0	0
7/18/2017	199	7:00 AM	2	1	EW	Searched simultaneously with DI	0	0	0	0	0
7/18/2017	199	7:30 PM	2	1	ND		0	0	0	0	0
7/18/2017	199	7:30 PM	2	1	MM		0	0	0	0	0
7/18/2017	199	7:30 PM	2	1	EC	Searched simultaneously with ND, LL, MM	0	0	0	1	0
7/19/2017	200	7:00 AM	4	1	DI		0	1	1	1	0
7/20/2017	201	6:00 AM	2	1	ND		0	1	0	1	0
7/20/2017	201	8:00 AM	2	1	JP	Searched simultaneously with AG	0	0	0	0	0
7/20/2017	201	8:00 AM	2	1	AG	Searched simultaneously with JP	0	1	0	0	0
7/22/2017	203	7:00 AM	2	1	ND	Searched simultaneously with Max	0	1	0	0	0
7/22/2017	203	7:00 AM	2	1	MM	Searched simultaneously with ND	0	0	0	0	0
7/26/2017	207	8:00 AM	1.5	1	NK	Also located nests "Nat3" and "Nat4"; outside the plot. Nat3 (tag 184) is in plot "Blueberry 2"	0	1	0	0	0
7/28/2017	209	8:45 AM	2	1	JP	Searched simultaneously with AG	0	1	0	1	0
7/28/2017	209	8:45 AM	2	1	AG	Searched simultaneously with JP	0	1	0	0	0
7/31/2017	212	7:50 AM	2	1	DI	Searched simultaneously with MM	0	1	1	1	0
7/31/2017	212	7:50 AM	2	1	MM	Searched simultaneously with DI	0	1	0	0	1
