## Supplementary material for "Accounting for imperfect detection in species with sessile life cycle stages: a case study of bumble bee colonies": ESM_6.csv

Date	Calendar	Start Time	Person Hours	Searcher(s)	Searcher IDs	Notes	Bombus184	Bombus647	Bombus177
7/20/2017	201	6:00 AM	2	1	ND		0	1	1
7/26/2017	207	8:00 AM	1.5	1	NK		1	0	0
7/31/2017	212	7:50 AM	2	1	NK		1	0	0
7/31/2017	212	10:20 AM	2	1	DI	Searched simultaneously with MM	1	0	0
7/31/2017	212	10:20 AM	2	1	MM	Searched simultaneously with DI	0	0	0
8/1/2017	213	8:14 AM	2	1	JP	Searched simultaneously with AG	1	1	0
8/1/2017	213	8:14 AM	2	1	AG	Searched simultaneously with JP	0	0	1
8/15/2017	227	7:20 AM	2	1	AG	Searched simultaneously with JP	0	0	0
8/15/2017	227	7:20 AM	2	1	JP	Searched simultaneously with AG	1	1	0
8/16/2017	228	8:30 AM	2	1	DI	Searched with MM, EW	0	0	0
8/16/2017	228	8:30 AM	2	1	EW	Searched with DI, MM	0	0	0
8/16/2017	228	8:30 AM	2	1	MM	Searched with EW, DI	0	0	0
8/17/2017	229	11:15 AM	2	1	AG	Searched simultaneously with JP	0	0	0
8/17/2017	229	11:15 AM	2	1	JP	Searched simultaneously with AG	1	0	0
