## Supplementary material for "Accounting for imperfect detection in species with sessile life cycle stages: a case study of bumble bee colonies": ESM_7.csv

Quadrat ID	Quadrat Type	Field	Quadrat_Area_m2	Date Measured	Longitude	Latitude	Percent_Blueberry	Percent_ExposedSoil	Percent_Veg_Taller_15cm	Veg_Height_Center_INCHES	Dist_to_Edge	Dist_to_Tree	Comments
Bombus432	Bombus Nest	Blue1	1	24-Aug-17	-70.86478	42.64163	20	10	5	3	18.8	4
Bombus459	Bombus Nest	Blue1	1	24-Aug-17	-70.86429	42.64168	0	0	80	28	17.8	17.8
Bombus490	Bombus Nest	Blue1	1	24-Aug-17	-70.86436	42.64172	0	0	60	3	22.3	22.3
Bombus492	Bombus Nest	Blue1	1	24-Aug-17	-70.8644	42.64166	10	0	90	20	16	16
Dave1_no_tag	Bombus Nest	Blue1	1	1-Sep-17	-70.8644	42.64164	30	0	60	7	13.8	13.8
Bombus177	Bombus Nest	Blue2	1	1-Sep-17	-70.8653	42.64152	20	0	80	9	15.4	15.4
Bombus184	Bombus Nest	Blue2	1	24-Aug-17	-70.864922	42.641973	30	0	90	12	58.6	16.8
Bombus647	Bombus Nest	Blue2	1	1-Sep-17	-70.8652	42.6417	20	0	60	6	28.5	28.5
Bombus185	Bombus Nest	Liatris1	1	24-Aug-17	-70.85559	42.65206	0	0	60	25	2.5	2.5
Bombus187	Bombus Nest	Liatris1	1	1-Sep-17	-70.8552	42.65186	5	0	20	4	4.5	4.5
Bombus188	Bombus Nest	Liatris1	1	1-Sep-17	-70.8554	42.65243	0	0	80	7	11.1	11.1
Bombus301	Bombus Nest	Liatris1	1	24-Aug-17	-70.855311	42.652083	0	5	40	9	21.7	21.7
Bombus302	Bombus Nest	Liatris1	1	24-Aug-17	-70.855269	42.65181	0	5	10	3	4.5	4.5
Bombus303	Bombus Nest	Liatris1	1	24-Aug-17	-70.855279	42.651802	5	5	5	2	3.9	3.9
Bombus304	Bombus Nest	Liatris1	1	24-Aug-17	-70.855087	42.652637	0	0	80	11	12.9	12.9
Bombus471	Bombus Nest	Liatris1	1	24-Aug-17	-70.85523	42.65196	0	5	10	3	15.8	15.8
Hive1_no_tag	Bombus Nest	Liatris1	NA	NA	NA	NA	NA	NA	NA	NA			Could not relocate
Bombus306	Bombus Nest	Liatris1	NA	NA	-70.855076	42.652361	NA	NA	NA	NA	12.6	12.6	Could not relocate
B1-1	Random	Blue1	1	24-Aug-17	-70.8644	42.64181	1	0	25	0.5
B1-10	Random	Blue1	1	24-Aug-17	-70.8646	42.64179	5	40	1	1
B1-11	Random	Blue1	1	1-Sep-17	-70.8643	42.64193	80	0	60	8
B1-12	Random	Blue1	1	1-Sep-17	-70.8645	42.64184	0	5	50	6
B1-13	Random	Blue1	1	1-Sep-17	-70.8642	42.64162	5	0	80	6
B1-14	Random	Blue1	1	1-Sep-17	-70.8641	42.64146	0	0	100	22
B1-15	Random	Blue1	1	1-Sep-17	-70.8648	42.64168	20	0	5	3
B1-16	Random	Blue1	1	1-Sep-17	-70.8642	42.64156	5	0	60	8
B1-17	Random	Blue1	1	1-Sep-17	-70.8643	42.64183	90	0	80	8
B1-18	Random	Blue1	1	1-Sep-17	-70.8641	42.64165	0	0	80	21
B1-19	Random	Blue1	1	1-Sep-17	-70.8643	42.64183	10	0	30	4
B1-2	Random	Blue1	1	24-Aug-17	-70.8641	42.64182	10	10	50	12
B1-20	Random	Blue1	1	1-Sep-17	-70.8644	42.64166	90	0	50	7
B1-3	Random	Blue1	1	24-Aug-17	-70.8641	42.64171	0	10	80	18
B1-4	Random	Blue1	1	24-Aug-17	-70.8645	42.64175	0	20	40	3
B1-5	Random	Blue1	1	24-Aug-17	-70.8647	42.64165	40	0	60	7.5
B1-6	Random	Blue1	1	24-Aug-17	-70.8643	42.642	5	0	95	38.5
B1-7	Random	Blue1	1	24-Aug-17	-70.8641	42.64181	30	0	90	32
B1-8	Random	Blue1	1	24-Aug-17	-70.8647	42.64168	20	5	20	6
B1-9	Random	Blue1	1	24-Aug-17	-70.8646	42.64154	80	0	90	6.5
B2-1	Random	Blue2	1	24-Aug-17	-70.8652	42.64162	0	0	90	10
B2-10	Random	Blue2	1	24-Aug-17	-70.8651	42.64177	0	10	20	4
B2-11	Random	Blue2	1	1-Sep-17	-70.8651	42.64197	0	5	30	3
B2-12	Random	Blue2	1	1-Sep-17	-70.8652	42.64169	5	0	80	7
B2-13	Random	Blue2	1	1-Sep-17	-70.865	42.64152	5	0	80	12
B2-14	Random	Blue2	1	1-Sep-17	-70.8652	42.64183	0	0	50	8
B2-15	Random	Blue2	1	1-Sep-17	-70.8653	42.64184	0	0	40	4
B2-16	Random	Blue2	1	1-Sep-17	-70.8648	42.64172	5	0	40	10
B2-17	Random	Blue2	1	1-Sep-17	-70.8653	42.64165	90	0	30	5
B2-18	Random	Blue2	1	1-Sep-17	-70.8656	42.64163	30	0	60	5
B2-19	Random	Blue2	1	1-Sep-17	-70.8653	42.64154	10	0	90	9
B2-2	Random	Blue2	1	24-Aug-17	-70.8651	42.64156	40	5	60	3
B2-20	Random	Blue2	1	1-Sep-17	-70.8652	42.64173	0	0	60	30
B2-3	Random	Blue2	1	24-Aug-17	-70.8653	42.64171	0	0	90	9
B2-4	Random	Blue2	1	24-Aug-17	-70.865	42.64199	1	0	90	7
B2-5	Random	Blue2	1	24-Aug-17	-70.8647	42.64187	1	0	80	25
B2-6	Random	Blue2	1	24-Aug-17	-70.8648	42.64193	90	0	30	6
B2-7	Random	Blue2	1	24-Aug-17	-70.8654	42.64176	5	0	80	4
B2-8	Random	Blue2	1	24-Aug-17	-70.8648	42.64184	20	0	60	18
B2-9	Random	Blue2	1	24-Aug-17	-70.8651	42.64202	10	0	80	9
L1-1	Random	Liatris1	1	24-Aug-17	-70.8549	42.65253	0	0	60	10
L1-10	Random	Liatris1	1	24-Aug-17	-70.8552	42.65211	0	0	20	6
L1-11	Random	Liatris1	1	1-Sep-17	-70.8552	42.65246	0	0	40	5
L1-12	Random	Liatris1	1	1-Sep-17	-70.8555	42.65238	0	0	80	17
L1-13	Random	Liatris1	1	1-Sep-17	-70.8554	42.65244	0	0	80	10
L1-14	Random	Liatris1	1	1-Sep-17	-70.8553	42.65252	0	0	60	15
L1-15	Random	Liatris1	1	1-Sep-17	-70.8551	42.65211	0	0	30	4
L1-16	Random	Liatris1	1	1-Sep-17	-70.8555	42.65225	0	0	100	25
L1-17	Random	Liatris1	1	1-Sep-17	-70.8551	42.65259	0	5	60	14
L1-18	Random	Liatris1	1	1-Sep-17	-70.8556	42.65216	0	0	40	6
L1-19	Random	Liatris1	1	1-Sep-17	-70.8554	42.6522	0	0	90	16
L1-2	Random	Liatris1	1	24-Aug-17	-70.8553	42.65191	0	5	10	4
L1-20	Random	Liatris1	1	1-Sep-17	-70.8557	42.65221	5	0	0	2
L1-3	Random	Liatris1	1	24-Aug-17	-70.8553	42.65223	0	0	50	4
L1-4	Random	Liatris1	1	24-Aug-17	-70.8552	42.65253	0	0	30	6.5
L1-5	Random	Liatris1	1	24-Aug-17	-70.8553	42.65195	5	0	10	4
L1-6	Random	Liatris1	1	24-Aug-17	-70.8553	42.65271	0	0	60	17
L1-7	Random	Liatris1	1	24-Aug-17	-70.8552	42.65244	0	0	50	9
L1-8	Random	Liatris1	1	24-Aug-17	-70.8555	42.65244	0	0	30	5
L1-9	Random	Liatris1	1	24-Aug-17	-70.8555	42.65208	0	5	10	17
